# Characterization of the genetic architecture underlying eye size variation within *Drosophila melanogaster* and *Drosophila simulans*

**DOI:** 10.1101/555698

**Authors:** Pedro Gaspar, Saad Arif, Lauren Sumner-Rooney, Maike Kittelmann, Andrew J. Bodey, David L. Stern, Maria D. S. Nunes, Alistair P. McGregor

**Affiliations:** Department of Biological and Medical Sciences, Oxford Brookes University, Gipsy Lane, Oxford, OX3 0BP, UK; Centre for Functional Genomics, Oxford Brookes University, Oxford, OX3 0BP, UK; Oxford University Museum of Natural History, Parks Road, Oxford OX1 3PW, UK; Diamond Light Source, Harwell Science & Innovation Campus, Oxfordshire, OX11 ODE, UK; Janelia Research Campus, Howard Hughes Medical Institute, Ashburn, VA 20147, USA

**Keywords:** *Drosophila*, evolution, development, eye size, ommatidia

## Abstract

The compound eyes of insects exhibit striking variation in size, reflecting adaptation to different lifestyles and habitats. However, the genetic and developmental bases of variation in insect eye size is poorly understood, which limits our understanding of how these important morphological differences evolve. To address this, we further explored natural variation in eye size within and between four species of the *Drosophila melanogaster* species subgroup. We found extensive variation in eye size among these species, and flies with larger eyes generally had a shorter inter-ocular distance and *vice versa*. We then carried out quantitative trait loci (QTL) mapping of intra-specific variation in eye size and inter-ocular distance in both *D. melanogaster* and *D. simulans.* This revealed that different genomic regions underlie variation in eye size and inter-ocular distance in both species, which we corroborated by introgression mapping in *D. simulans*. This suggests that although there is a trade-off between eye size and inter-ocular distance, variation in these two traits is likely to be caused by different genes and so can be genetically decoupled. Finally, although we detected QTL for intra-specific variation in eye size at similar positions in *D. melanogaster* and *D. simulans*, we observed differences in eye fate commitment between strains of these two species. This indicates that different developmental mechanisms and therefore, most likely, different genes contribute to eye size variation in these species. Taken together with the results of previous studies, our findings suggest that the gene regulatory network that specifies eye size has evolved at multiple genetic nodes to give rise to natural variation in this trait within and among species.
