## Supplementary material for "Characterization of the genetic architecture underlying eye size variation within *Drosophila melanogaster* and *Drosophila simulans*": Table S1

### Sheet: Table S1
Supplementary Table 1 - Drosophila strains used in eye size survey
Line	Species	Collection place	Collector/ Provider Lab	Collection date	Reference
DJ14	D. melanogaster	Dijon, France	Christian Schlötterer	2009
KyO36	D. melanogaster	Malindi, Kenya	B. Ballard/ Christian Schlötterer	2001
CEB19	D. melanogaster	Cebu, Philippinen	Aparup Das /Christian Schlötterer	2002
CBR47	D. melanogaster	Campinas Sao Paulo, Brazil	Tatiana Torres/Christian Schlötterer	2006
Oregon R	D. melanogaster	Rosenburg, Oregon, USA	D.E. Lancefield	1925	Lindsley and Grell, 1968, Publs Carnegie Instn
AL34	D. melanogaster	Luanda, Angola	Joao Santos/ Christian Schlötterer	2007
AL4	D. melanogaster	Luanda, Angola	Joao Santos/ Christian Schlötterer	2007
DGRP535	D. melanogaster	Raleigh, North Carolina, USA	Trudy McKay	2003	Mackay et al. 2012, Nature
RG6	D. melanogaster	Gikongoro, Rwanda	Russell Corbett-Detig/John Pool	2008	Pool et al. 2012, Plos Genetics
RG13N	D. melanogaster	Gikongoro, Rwanda	Russell Corbett-Detig/John Pool	2008	Pool et al. 2012, Plos Genetics
RG18N	D. melanogaster	Gikongoro, Rwanda	Russell Corbett-Detig/John Pool	2008	Pool et al. 2012, Plos Genetics
RG38N	D. melanogaster	Gikongoro, Rwanda	Russell Corbett-Detig/John Pool	2008	Pool et al. 2012, Plos Genetics
RG37	D. melanogaster	Gikongoro, Rwanda	Russell Corbett-Detig/John Pool	2008	Pool et al. 2012, Plos Genetics
RG32	D. melanogaster	Gikongoro, Rwanda	Russell Corbett-Detig/John Pool	2008	Pool et al. 2012, Plos Genetics
RG11N	D. melanogaster	Gikongoro, Rwanda	Russell Corbett-Detig/John Pool	2008	Pool et al. 2012, Plos Genetics
ZI254N	D. melanogaster	Siavonga, Zambia	Russell Corbett-Detig/John Pool	2010	Pool et al. 2012, Plos Genetics
ZI68	D. melanogaster	Siavonga, Zambia	Russell Corbett-Detig/John Pool	2010	Pool et al. 2012, Plos Genetics
ZI116	D. melanogaster	Siavonga, Zambia	Russell Corbett-Detig/John Pool	2010	Pool et al. 2012, Plos Genetics
ZI455N	D. melanogaster	Siavonga, Zambia	Russell Corbett-Detig/John Pool	2010	Pool et al. 2012, Plos Genetics
ZI373	D. melanogaster	Siavonga, Zambia	Russell Corbett-Detig/John Pool	2010	Pool et al. 2012, Plos Genetics
ZI418N	D. melanogaster	Siavonga, Zambia	Russell Corbett-Detig/John Pool	2010	Pool et al. 2012, Plos Genetics
ZI251N	D. melanogaster	Siavonga, Zambia	Russell Corbett-Detig/John Pool	2010	Pool et al. 2012, Plos Genetics
ZI85	D. melanogaster	Siavonga, Zambia	Russell Corbett-Detig/John Pool	2010	Pool et al. 2012, Plos Genetics
ZI518	D. melanogaster	Siavonga, Zambia	Russell Corbett-Detig/John Pool	2010	Pool et al. 2012, Plos Genetics
ZI118N	D. melanogaster	Siavonga, Zambia	Russell Corbett-Detig/John Pool	2010	Pool et al. 2012, Plos Genetics
ZI311N	D. melanogaster	Siavonga, Zambia	Russell Corbett-Detig/John Pool	2010	Pool et al. 2012, Plos Genetics
BGT2	D. simulans	Bogota, Colombia	Pablo Orozco/ Christian Schlötterer	2002
Zom4	D. simulans	Zomba, Malawi	Claudia Niessinger/ Christian Schlötterer	2001	Nolte and Schlotterer Genetics 2008, Hilbrant et al. 2014 BMC Evol. Biol.
M3	D. simulans	Antananarivo, Madagascar	B. Ballard/ Christian Schlötterer	1998	Palmieri et al. 2014 MolEc Res
Gif225.1	D. simulans	Welo, Ethiopia	Daniel Lachaise	1981	Lachaise et al. 1986 Evolution
DAV23	D. simulans	Davis, California, USA	Michael Turelli	2009
M252	D. simulans	Antananarivo, Madagascar	B. Ballard/ Christian Schlötterer	1998	Palmieri et al. 2014 MolEc Res
S2	D. simulans	Mishima, Japan	S. Sawamura	1988	Uenoyama and Inoue, 1995, Jpn J Genet.
HIN10	D. simulans	Entawville, South Carolina,USA	Paul Schmidt/ Christian Schlötterer	2008
Anda7	D. simulans	Andasibé, Madagascar	Jean David/ Christian Schlötterer	2008	Hilbrant et al. 2014 BMC Evol. Biol.
Bes12	D. simulans	Besancon, France	Igor Vuillez/ Christian Schlötterer	2007
Gif247.1	D. simulans	Tsimbasaza, Madagascar	Daniel Lachaise	1980	Lachaise et al. 1986 Evolution
Kib11	D. simulans	Kibale, Uganda	Marianne Imhof/ Christian Schlötterer	2001	Nolte and Schlotterer Genetics 2008, Hilbrant et al. 2014 BMC Evol. Biol.
Tana10	D. simulans	Antananarivo, Madagascar	Jean David/ Christian Schlötterer	2008	Hilbrant et al. 2014 BMC Evol. Biol.
MAV2	D. mauritiana	Mare aux Vacoas, Mauritius	D. Nunes/ Christian Schlötterer	2009
RED3	D. mauritiana	Reduit, Mauritius	M. Ramos/ Christian Schlötterer	2006
MS17	D. mauritiana	Seizieme Mille, Mauritius	Kyoto DGGR, stock number E-18912	1987	Nolte V. et al. 2013 Genome Res.
TAM16	D. mauritiana	Tamarin, Mauritius	Christian Schlötterer/ Christian Schlötterer	2007	Nolte V. et al. 2013 Genome Res.
Gif. 228.1 A	D. sechellia	Cousin Island, Seychelles	Daniel Lachaise/ Françoise Lemeunier	1981	Lachaise et al. 1986 Evolution
Gif. 228.1 D	D. sechellia	Cousin Island, Seychelles	Daniel Lachaise/ Françoise Lemeunier	1981	Cobb et al. 1990 Evolution
sec0248.25	D. sechellia	Cousin Island, Seychelles	Kyoto DGGR, stock number E-20601	2004
