## Supplementary material for "Characterization of the genetic architecture underlying eye size variation within *Drosophila melanogaster* and *Drosophila simulans*": Table S2

### Sheet: Dmel Markers
Supplementary Table 2 - Molecular markers used for producing RFLPs between ZI373 and RG13N
Marker Name (Cr._Mb)	Primers	Cr.	Primer Orientation	Start Position (bp)(Dmel_r6.25)	Amplicon size (bp)	Polymorphism type
X_0.69	GCGTGGCTCATTGCCCATTG	X	sense	694999	320	SNP (EcoRI)
	GTGGCCTGGGTGAAAATCCC	X	antisense	695319
X_3.00	GATTGATATTCCATGCATGCTGATTAATGAAGC	X	sense	3006550	904	SNP (PstI)
	CATCCGTGCAGTGTCTTTCGGAG	X	antisense	3007454
X_5.15	GCAGTTCGGTTTATAGCAAAGCTTGC	X	sense	5153048	504	SNP (EcoRI)
	CACCGCAAATTCCTGCCCGAATATC	X	antisense	5153552
X_8.10	CTGCGCCATTATCATCCGG	X	sense	8106063	524	SNP (EcoRI)
	CCACCGACTTTCGACTGAAAC	X	antisense	8106587
X_10.3	GCGCGTCGCTCGAACTGAATG	X	sense	10307906	451	SNP (EcoRI)
	GAGCAGCAGTACTCCACGCTG	X	antisense	10308357
X_12.9	CCAACTCATCGGAAACGGAAACACG	X	sense	12990124	875	SNP (Taq1a)
	ATGGTGCCTAATGTCCCTGATTTTACAAATG	X	antisense	12990999
X_16.3	GTCACAATGTCCTACGATCACAGTC	X	sense	16392460	835	SNP (EcoRI)
	GGCCAGCAGCTGGTGTTGC	X	antisense	16393295
X_20.0	CTGCGATGTCCCATGGTCCTC	X	sense	20047511	536	SNP (EcoRI)
	AAACAACAACAATAGGGCGGCTATGG	X	antisense	20048047
X_22.5	GTCCGCAGATTGGGGAGCG	X	sense	22518624	775	Indel
	GAAGAGAAAGTTACACTCATCAATAACACTG	X	antisense	22519399
2L_0.66	CTGCCCCTGCCCCAATCCC	2L	sense	661886	300	SNP (EcoRI)
	GACGATTGTGGGTGGAAGAGTGG	2L	antisense	662186
2L_1.63	GTGCGTAAGGTCGTCGCAGC	2L	sense	1639314	600	SNP (EcoRV)
	CTCGCAAATTGTCGCCTTAATAATGCC	2L	antisense	1639914
2L_4.12	CAACATTCATTGTGCTGGCACACC	2L	sense	4128176	543	SNP (EcoRI)
	CGGTTGTCCTTGCCTGTTGCC	2L	antisense	4128719
2L_9.01	CGCGTTAGCTTGCAAAGATCTAGTAG	2L	sense	9013942	800	SNP (EcoRI)
	GGTTGACTTTTAGGCAGACGGC	2L	antisense	9014742
2L_10.0	GCATTGTGCAACGCATCCCACTG	2L	sense	10070969	836	SNP (EcoRI)
	GTCCGCTGGTGGAGGCAAC	2L	antisense	10071805
2L_11.0	CCGGGAGATCTGACCGTAAGTG	2L	sense	11016409	711	SNP (EcoRI)
	CCTCGCTCTGTTGACTCGTGAC	2L	antisense	11017120
2L_21.2	CCGACTGCGGCGCAGTG	2L	sense	21292069	374	SNP (EcoRI)
	GAAGCATCCGTCAGCCATTCG	2L	antisense	21292443
2R_8.24	GGACCTGAGAGTGGACAAAGTCC	2R	sense	8243023	921	SNP (EcoRI)
	CCAGGGAAATCTGTTCCCAGGG	2R	antisense	8243944
2R_10.1	CGCTGCCAAGTTATTGGGCCAAG	2R	sense	10166881	865	SNP (EcoRI)
	GAGAACTTCCCCACAATGCATTTTCC	2R	antisense	10167746
2R_12.1	CCCGCGCGCAATGCAATTAATC	2R	sense	12124699	780	SNP (EcoRI)
	CGGATGTAACTGTTGGAAGGATTCC	2R	antisense	12125479
2R_17.9	GCTTAGCTGGCAGCCGGC	2R	sense	17998863	643	SNP (EcoRI)
	GAAGTGGTGGGTACAGTGGTAATG	2R	antisense	17999506
2R_20.2	CGATGTTGCTGGCAAAGTGCAGTG	2R	sense	20210736	478	SNP (EcoRI)
	GTATATGACATCCCTGTTTCGCC	2R	antisense	20211214
2R_22.1	GGCTGCACTGCCACTGTGG	2R	sense	22185624	399	SNP (EcoRI)
	CGATTGCCGACAGCCGACAG	2R	antisense	22186023
2R_24.7	GTTTTCTGGCTCCTGACACTTTAGC	2R	sense	24746509	446	SNP (EcoRI)
	CCGCTGGCTGTGGATTCGC	2R	antisense	24746955
3L_0.82	GATTAAGCCTCGACTGCATGTATG	3L	sense	821255	383	SNP (EcoRI)
	CGAGTTGCCCCATGTGATTAC	3L	antisense	821638
3L_3.31	CATAGGTATACACGCATGTGTGTTTGTG	3L	sense	3313764	465	SNP (EcoRI)
	GTGATGCATTTGCTCAGTGGCTAGG	3L	antisense	3314229
3L_4.51	CCACACAGGCACCCAGTAGG	3L	sense	4512922	478	SNP (EcoRI)
	GTGCATCACAGATCAGCAGCCC	3L	antisense	4513400
3L_6.01	GAGCAACAGAAATGGCAGCA	3L	sense	6019468	993	SNP (EcoRI)
	ACTCCTTCTGCATGGGGAAA	3L	antisense	6020461
3L_10.5	GGCAAAGAGCGGCATTAAAGC	3L	sense	10527036	533	SNP (EcoRI)
	GACTGTGCGAATGAAACACACAC	3L	antisense	10527569
3L_14.9	GTTAGGGTCTTCGTATAGGAATTAGGC	3L	sense	14970210	427	SNP (EcoRI)
	GGTGAATATTATATTAGCCTGTGGTCAG	3L	antisense	14970637
3L_18.1	GCGCCAGCAGCTGCAGGC	3L	sense	18110662	400	SNP (EcoRI)
	GCAGCCGAGCGTAATGAAGTAGC	3L	antisense	18111062
3L_22.4	GGGCAGATACAATGACTGGC	3L	sense	22410485	871	SNP (EcoRI)
	ATGACTCTGTGACTCCTGCC	3L	antisense	22411356
3L_24.0	CTGCGAACCAGAGGCCTGG	3L	sense	24084803	372	SNP (EcoRI)
	GAATCGGATGGAGATCGTGAACAG	3R	antisense	24085175
3R_5.06	CACCCAGCGGACGGTGG	3R	sense	5065942	398	SNP (EcoRI)
	GCTATACGAATTTCTGTCGAGCC	3R	antisense	5066340
3R_13.0	CCGAATATCAGCGAAAATGGCCAATTC	3R	sense	13015039	599	SNP (EcoRI)
	CCGTTTTGTCGTGACGTTGCGTTC	3R	antisense	13015638
3R_15.3	CCTGTTGGTTTCAATCTGCCGG	3R	sense	15308879	603	SNP (EcoRI)
	CCGACCTCGCTAAATCCATTTAGC	3R	antisense	15309482
3R_18.0	CGGCCACGATCTGGACGATC	3R	sense	18042938	517	SNP (EcoRI)
	CGGCCAAAGTTGGCTATTAATTTGCATG	3R	antisense	18043455
3R_21.2	GGGGAAGAAAAGAAGGCGACG	3R	sense	21255352	343	SNP (EcoRI)
	CGCATGCCGGATCATCGC	3R	antisense	21255695
3R_23.0	CTGCGATGGCGACTCTCCAG	3R	sense	23057520	651	SNP (EcoRI)
	GGGGAGTATTCGGCATTGGAAAG	3R	antisense	23058171
3R_24.3	TCTTCTCCAGCCAACTCCAC	3R	sense	24305881	850	SNP (EcoRI)
	CCACCGTTCAAACACTGCT	3R	antisense	24306731
3R_29.7	CAACCGCGTTGCTTCACGCAC	3R	sense	29776491	708	SNP (EcoRI)
	GCGATCGCTTTCCTCTGGCC	3R	antisense	29777199
3R_31.3	GGTCCTGCAGGATCGGCG	3R	sense	31372750	245	SNP (EcoRI)
	CTCCTCAGCAGCTGGTACATG	3R	antisense	31372995
4_0.55	TATTTCGCCAAGCCATTACC	4	sense	551756	1244	Indel
	GTGTCTTGCTCCATCTGCAA	4	antisense	553000
