## Supplementary material for "Characterization of the genetic architecture underlying eye size variation within *Drosophila melanogaster* and *Drosophila simulans*": Table S10

### Sheet: Dsim Markers
Supplementary Table 10 - Molecular markers used for producing RFLPs between Tana10 and Zom4
Marker name (Cr._Mb)	Primers	Cr.	Primer Orientation	Start Position (bp)(Dsim_r2.02)	Amplicon size (bp)	Polymorphism type
X_7.92	TCTGTTGTGCATGGCTGACTC	X	sense	7920549	429	SNP (EcoRI)
	CGGTCACGATGTCGACTATTA	X	antisense	7920978
2L_0.17	CCTGCAGTGCGATGCCAG	2L	sense	172469	492	SNP (EcoRI)
	CGTTGATTGTGCACTGGGTGC	2L	antisense	172961
2L_0.56	CACCTCGTGTGTGTGCATAGG	2L	sense	569495	444	SNP (EcoRI)
	GTACACAGAGCGAATTGGATGGC	2L	antisense	569939
2L_5.90	GCCACCTTCTCTCGTTTTCACA	2L	sense	5904451	755	SNP (EcoRI)
	ATAGCAAATCCATGGCAAAA	2L	antisense	5905206
2L_7.76	ACTTGCGTCTGCCTTTTGAT	2L	sense	7767553	685	SNP (EcoRI)
	CAAACCCAGCATTTTGTTTT	2L	antisense	7768238
2L_13.1	GTTCGACATATGTACCTTGTCAGGC	2L	sense	13139845	542	SNP (EcoRI)
	GGCCTCAATTGTGGCTCGAAGTAC	2L	antisense	13140387
2L_20.3	TTCAGATTCGACATGGCATC	2L	sense	20349113	739	SNP (EcoRI)
	CGCAGAAAAGCGAAAAGAAG	2L	antisense	20349852
2R_4.84	GACCTCGTTTTTGGTGGAGA	2R	sense	4842514	699	SNP (EcoRI)
	AGTTGAAGCACGAGCTGACC	2R	antisense	4843213
2R_10.7	TGTGGGAAAACGTTGCAATA	2R	sense	10722145	690	SNP (EcoRI)
	CGCTTTTCATAAGCCAACAA	2R	antisense	10722835
2R_18.4	AAGCATGGTTTCCAGGTTTG	2R	sense	18495168	792	SNP (EcoRI)
	CCAAATATTGGCCATTGAGG	2R	antisense	18495960
2R_21.4	CCCGAGACAGAATCACTTCAACC	2R	sense	21425045	589	SNP (EcoRI)
	CCTGTGCCCTGCTCAGCG	2R	antisense	21425634
3L_0.31	GGCCAGCCATTTCACTATAA	3L	sense	311055	701	SNP (EcoRI)
	CATAAGCAAACCGGCTAAAA	3L	antisense	311756
3L_1.12	GTGGTAAGAATCAATCTGGCGAAG	3L	sense	1127303	383	SNP (EcoRI)
	CGTCCTCCACCTGACGCATC	3L	antisense	1127686
3L_2.28	GTACGAATGATCCACCTCTAACCC	3L	sense	2284383	348	SNP (EcoRI)
	GAGGTTCGCTTCGAACATGTTTGG	3L	antisense	2284731
3L_2.98	CTCGGCTCTAATTCGGGTTC	3L	sense	2984208	698	SNP (EcoRI)
	GGATACGAGCCTGGAAGTCT	3L	antisense	2984906
3L_3.90	CAACCGCCACATTCCAAGTATCTG	3L	sense	3907600	504	SNP (EcoRI)
	GCCCATATCTATATCCTCCGTTGG	3L	antisense	3908104
3L_4.64	GCCCATCATGTGTCAGTTGAAAGC	3L	sense	4649506	545	SNP (EcoRI)
	GGGGTCGCACAATTCAGTAGG	3L	antisense	4650051
3L_5.21	CACACATACACAATGAATGACGAACG	3L	sense	5212794	393	SNP (EcoRI)
	GCTGGCAGCCCCCAAACTC	3L	antisense	5213187
3L_5.92	GCAGCTCCAAGCCAGGATGC	3L	sense	5928960	384	SNP (EcoRI)
	CGTCTCCATGTTCTTGGCACGC	3L	antisense	5929344
3L_6.77	GCTGTGCTATCGCGAATGTACGC	3L	sense	6770178	497	SNP (EcoRI)
	GTCCCGGTCTCGCCGACC	3L	antisense	6770675
3L_7.60	CAATCTACCAATTCCGAGTTCATCG	3L	sense	7604056	528	SNP (EcoRI)
	CGATAACTTAAGGAAAGCCTCGGG	3L	antisense	7604584
3L_8.01	CGTGGCAACCGCATACTGTTTTG	3L	sense	8014066	416	SNP (EcoRI)
	CTCGGCGACTGTCACCAAACG	3L	antisense	8014482
3L_10.0	GGAGGGACGCAAAGCGCG	3L	sense	10031010	610	SNP (EcoRI)
	CCACCACCCCACCCACAAAG	3L	antisense	10031620
3L_12.1	CTGACTTGCCGGAACGCG	3L	sense	12165220	541	SNP (EcoRI)
	GAGCTGGGTACACCCCCC	3L	antisense	12165761
3L_14.1	GGCTCGCGTGGACTTTTGCATG	3L	sense	14193717	367	SNP (EcoRI)
	GGGGCACGTGAGCGGCATG	3L	antisense	14194084
3L_16.0	CGTAGACCATGCTGTCATGCTGG	3L	sense	16055276	424	SNP (EcoRI)
	CAGGGCGGCGGTGACCTTG	3L	antisense	16055700
3L_17.9	CGCCTTCATTGTCTACTTCCAACC	3L	sense	17990692	557	SNP (EcoRI)
	CAAATGTGGCCACAACCCAGG	3L	antisense	17991249
3L_20.3	GTTAGCATGACACGAGGCTCTC	3L	sense	20333824	635	SNP (EcoRI)
	CGGTTCAGAAAAGGTTCGGCAG	3L	antisense	20334459
3L_22.1	CTGGTGGACGATGAGCTACT	3L	sense	22181139	531	SNP (EcoRI)
	TCAAAGAATTTCTGGCATCC	3L	antisense	22181670
3R_0.38	GAAACCTGTTCATCTTGCACAGCG	3R	sense	382128	359	SNP (EcoRI)
	CAGACGGACAAGGCCAGATTG	3R	antisense	382487
3R_1.82	CGAACGTGGAATCCAAAAAT	3R	sense	1821969	760	SNP (EcoRI)
	GCTCACTGAGTGCATTTCCA	3R	antisense	1822729
3R_3.92	GCCGCTCGACCATTCGCC	3R	sense	3921549	606	SNP (EcoRI)
	GTTTGATCGCGAGCCGTAAACTG	3R	antisense	3922155
3R_5.83	GGATCTTGTCCACCTCCAACATTG	3R	sense	5836489	513	SNP (EcoRI)
	GCTCGCCGTGCTGGAGC	3R	antisense	5837002
3R_9.01	CCCCCACAAATGCTCTCCG	3R	sense	9010736	763	SNP (EcoRI)
	CCAAAACTGGCACGCAAATTTCC	3R	antisense	9011499
3R_9.76	CCGCAGCCTTAACCTCGGC	3R	sense	9760271	456	SNP (EcoRI)
	GGCTAATGCCACTTCCATCGGTG	3R	antisense	9760727
3R_12.8	CCGTTGCCCAGGGAAAGCG	3R	sense	12891818	622	SNP (EcoRI)
	GGGTGTGCACCCATGTGCC	3R	antisense	12892440
3R_15.7	GCCGCTTGCTGGTTTCCACTG	3R	sense	15775581	402	SNP (EcoRI)
	GGCCATATTACGTTGCTTAACCTTCAC	3R	antisense	15775983
3R_18.7	AGACACATCACCGAGGCAGAGG	3R	sense	18791408	426	SNP (EcoRI) + Indel
	CAACAGCAGCGGTCGCCGTAC	3R	antisense	18791834
3R_22.2	GGCGTTCGGGCACGACTTG	3R	sense	22246351	711	SNP (EcoRI) + Indel
	CTAGCTCGACTTTCTCTGCAGC	3R	antisense	22247062
3R_23.8	GCTGGGCCGCGTTGAGAAATC	3R	sense	23875820	366	SNP (EcoRI)
	GGACTTGCACAATATCACTGCGCTG	3R	antisense	23876186
3R_24.7	GCGCGGGACACAGAGGAAATAG	3R	sense	24777318	512	SNP (EcoRI)
	CGGAAGTTAAGTTGACTCATGGCAG	3R	antisense	24777830
3R_26.8	CCCATGCCCAAAGCCAGCTAAG	3R	sense	26810755	472	SNP (EcoRI)
	GCCGCCCACAAAGCGACAAAG	3R	antisense	26811227
4_0.15	GACAACTGCATGTGTGTACACACG	4	sense	154070	531	SNP (EcoRI)
	GTGGGCCTAACTCCAAAGAACAAC	4	antisense	154601
