## Supplementary material for "Characterization of the genetic architecture underlying eye size variation within *Drosophila melanogaster* and *Drosophila simulans*": Table S11

### Sheet: Survey2018_MeansSD_eyearea_2.cs
	strain:sex	count	mean	sd	strain:sex	count	mean	sd	strain:sex	count	mean	sd

### Sheet: Sheet1
Supplementary Table 11 - Head trait means and standard deviation for both sexes in the surveyed strains
		Eye Area (mm2)			Inter-ocular distance (µm)			Tibia 3 lenght (µm)
Species	Strain	N	Mean	SD	N	N	Mean	N	Mean	SD
D. melanogaster	DJ14:female	12	0.117001	0.00474167	12	425.562	19.5848	20	690.635	17.1459
D. melanogaster	DJ14:male	12	0.101021	0.0117997	12	397.301	13.8894	24	657.51	15.7488
D. melanogaster	Kyo36:female	12	0.125536	0.00626513	12	396.475	11.6709	34	651.796	18.0352
D. melanogaster	Kyo36:male	12	0.119123	0.00434092	12	369.158	13.0254	20	604.744	16.9207
D. melanogaster	CEB19:female	12	0.127031	0.00585437	12	427.13	14.9544	32	624.516	32.2327
D. melanogaster	CEB19:male	9	0.111154	0.00646568	9	397.891	13.6743	16	606.443	34.4624
D. melanogaster	CBR47:female	12	0.139181	0.00561903	12	396.708	9.38874	22	567.273	19.6055
D. melanogaster	CBR47:male	11	0.120887	0.00588899	11	375.146	12.8075	14	534.918	17.2005
D. melanogaster	OregonR:female	12	0.141286	0.00710002	12	411.488	13.3588	28	652.801	20.2734
D. melanogaster	OregonR:male	13	0.124112	0.00638255	12	376.401	11.3836	18	622.994	20.0382
D. melanogaster	AL34:female	11	0.140655	0.00722813	11	400.407	8.18753	15	669.77	19.5299
D. melanogaster	AL34:male	11	0.126966	0.00728311	11	363.041	12.2529	15	623.253	14.5308
D. melanogaster	AL4:female	11	0.148094	0.00627696	11	417.55	15.3033	24	680.871	26.9642
D. melanogaster	AL4:male	12	0.127717	0.00799989	12	384.596	12.9703	17	627.901	33.9578
D. melanogaster	DGRP535:female	10	0.147881	0.0045547	10	452.585	5.86466	25	652.159	28.8155
D. melanogaster	DGRP535:male	11	0.131213	0.00825648	11	415.937	9.74435	28	607.336	30.0938
D. melanogaster	RG6:female	12	0.12561	0.00894467	12	396.234	14.5868	31	684.63	23.1225
D. melanogaster	RG6:male	9	0.115955	0.0100635	9	374.632	13.2431	18	639.824	21.3762
D. melanogaster	RG13N:female	34	0.132577	0.00634534	34	411.228	17.4768	48	629.552	20.0363
D. melanogaster	RG13N:male	41	0.113942	0.00781005	41	369.259	14.0283	48	584.494	20.8915
D. melanogaster	RG18N:female	11	0.140214	0.00778995	11	429.985	13.7016	18	701.639	13.9152
D. melanogaster	RG18N:male	11	0.116815	0.00573148	11	397.875	13.7942	25	582.995	18.2638
D. melanogaster	RG38N:female	11	0.137397	0.0112819	11	409.196	17.596	21	702.758	31.8537
D. melanogaster	RG38N:male	13	0.12253	0.00450261	14	386.168	6.04425	24	652.036	24.0082
D. melanogaster	RG37:female	9	0.140322	0.0103523	9	414.284	9.40258	22	685.254	21.0056
D. melanogaster	RG37:male	10	0.123141	0.0093041	10	378.878	13.4655	16	643.392	19.5888
D. melanogaster	RG32:female	8	0.142521	0.00857928	8	432.39	15.7121	10	717.837	28.7836
D. melanogaster	RG32:male	11	0.131933	0.00797393	11	394.906	11.496	26	656.174	26.72
D. melanogaster	RG11N:female	12	0.142849	0.012414	11	429.21	26.8103	24	685.419	21.8533
D. melanogaster	RG11N:male	9	0.128017	0.00560423	10	391.744	12.3836	19	661.303	29.6296
D. melanogaster	ZI254N:female	8	0.131113	0.00945819	9	376.329	9.55281	15	654.403	22.3828
D. melanogaster	ZI254N:male	12	0.120969	0.00871003	12	337.724	15.3338	18	646.478	23.0809
D. melanogaster	ZI68:female	10	0.13681	0.00659749	10	393.819	15.0083	24	653.378	20.8476
D. melanogaster	ZI68:male	12	0.127369	0.00981994	12	362.662	13.6771	23	610.527	25.6536
D. melanogaster	ZI116:female	10	0.146273	0.00999913	10	398.886	16.187	33	674.294	26.2304
D. melanogaster	ZI116:male	12	0.126774	0.0077236	12	361.986	9.75316	15	621.945	21.9552
D. melanogaster	ZI455:female	12	0.15122	0.00760763	12	396.473	21.9751	25	620.443	20.3762
D. melanogaster	ZI455:male	12	0.131177	0.0108759	12	365.932	22.0099	21	600.391	18.1948
D. melanogaster	ZI373:female	25	0.154268	0.00882908	25	379.305	17.6329	48	583.405	18.0364
D. melanogaster	ZI373:male	39	0.132665	0.00751421	36	349.517	16.5479	48	562.976	15.98
D. melanogaster	ZI418:female	10	0.145555	0.00793413	10	371.947	11.853	21	632.588	21.4104
D. melanogaster	ZI418:male	12	0.141655	0.00611094	12	342.476	10.2679	24	602.547	28.5825
D. melanogaster	ZI251N:female	12	0.142753	0.0117348	12	371.651	20.5118	15	654.403	22.3828
D. melanogaster	ZI251N:male	10	0.144365	0.00478819	10	332.429	13.5032	18	646.478	23.0809
D. melanogaster	ZI85:female	10	0.148637	0.00569348	11	422.321	9.14895	30	616.598	32.3068
D. melanogaster	ZI85:male	10	0.137301	0.00695806	10	395.279	11.8312	26	556.71	30.2367
D. melanogaster	ZI518:female	8	0.159269	0.0067578	8	398.062	15.4512	17	619.856	31.8606
D. melanogaster	ZI518:male	11	0.139102	0.00755742	11	367.498	19.2417	23	598.728	20.8803
D. melanogaster	ZI118N:female	8	0.157815	0.00584691	8	419.695	11.6263	17	575.624	21.417
D. melanogaster	ZI118N:male	8	0.144589	0.00749501	9	381.445	13.0059	16	577.587	32.4532
D. melanogaster	ZI311:female	11	0.16597	0.00751358	11	404.295	20.147	18	612.13	29.1255
D. melanogaster	ZI311:male	12	0.140056	0.0112538	10	388.494	21.7457	20	579.756	25.7999
D. simulans	BGT12:female	12	0.157024	0.00832871	12	373.483	10.0139	45	603.184	26.6526
D. simulans	BGT12:male	12	0.154859	0.00758899	11	336.789	11.6704	21	555.435	19.4119
D. simulans	ZOM4:female	13	0.156181	0.00777681	13	371.232	13.8145	36	620.495	22.1832
D. simulans	ZOM4:male	12	0.144053	0.0122612	12	348.21	15.5173	41	583.781	30.2239
D. simulans	M3:female	12	0.158624	0.00982623	12	352.429	11.9841	27	601.557	22.2409
D. simulans	M3:male	10	0.147854	0.00528728	10	321.624	5.73127	18	576.464	14.8954
D. simulans	Gif225.1:female	11	0.160139	0.00462283	11	377.488	11.9832	17	593.437	41.819
D. simulans	Gif225.1:male	12	0.146189	0.00794512	12	347.544	5.18215	18	553.014	32.9097
D. simulans	DAV23:female	13	0.167096	0.00667136	13	382.991	9.52455	37	602.011	19.0614
D. simulans	DAV23:male	10	0.145153	0.00763475	10	349.475	12.3463	40	566.637	20.2041
D. simulans	M252:female	11	0.170225	0.0089142	11	354.544	7.52155	21	560.759	15.7135
D. simulans	M252:male	11	0.147383	0.00698379	11	350.323	6.38826	34	545.094	15.8417
D. simulans	S2:female	11	0.163862	0.00775126	11	384.331	10.6482	34	629.024	27.4286
D. simulans	S2:male	12	0.14226	0.00870633	12	362.731	15.2769	37	602.51	25.3369
D. simulans	HIN10:female	8	0.164911	0.00764863	8	375.875	14.6973	28	641.812	28.3032
D. simulans	HIN10:male	12	0.147269	0.0119921	12	332.545	8.7718	23	624.806	16.3817
D. simulans	Anda7:female	8	0.165666	0.0133515	8	371.83	10.7871	11	631.39	14.4964
D. simulans	Anda7:male	11	0.150431	0.0103908	11	334.567	8.53265	21	591.802	18.6436
D. simulans	BES12:female	10	0.170643	0.00839863	10	379.881	11.1926	12	603.211	16.0845
D. simulans	BES12:male	12	0.154859	0.00758899	12	349.944	6.26629	18	563.267	26.4327
D. simulans	Gif247.1:female	10	0.171147	0.0157624	10	358.468	13.6887	37	639.241	20.4682
D. simulans	Gif247.1:male	12	0.148057	0.00702815	12	333.9	9.48736	37	607.881	27.6788
D. simulans	Kib11:female	6	0.179114	0.0115772	6	376.302	10.3245	17	611.449	25.3035
D. simulans	Kib11:male	13	0.155797	0.00713754	13	346.101	10.9322	14	592.824	21.8296
D. simulans	Tana10:female	11	0.182889	0.0100679	11	358.481	11.7383	27	625.987	19.4411
D. simulans	Tana10:male	12	0.158731	0.0069386	12	324.063	12.7501	33	571.908	28.402
D. mauritiana	MAV2:female	11	0.158802	0.0151001	12	316.781	17.1972	12	625.267	25.6268
D. mauritiana	MAV2:male	12	0.159245	0.0136995	12	295.904	12.9967	10	614.421	15.9189
D. mauritiana	RED3:female	12	0.195015	0.0141788	12	361.35	11.696	31	668.546	18.3197
D. mauritiana	RED3:male	10	0.171839	0.0097886	10	323.554	7.60635	35	642.243	22.2685
D. mauritiana	MS17:female	10	0.193747	0.0100162	10	334.705	9.91026	31	552.059	18.3461
D. mauritiana	MS17:male	12	0.168451	0.00787471	12	296.41	10.7614	36	510.85	18.6502
D. mauritiana	TAM16:female	11	0.191694	0.00926737	11	353.141	11.5489	31	635.191	17.405
D. mauritiana	TAM16:male	12	0.175711	0.00665223	12	318.325	9.92197	30	607.777	21.3871
D. sechellia	Gif228.1A:female	9	0.16191	0.0154624	8	360.96	17.8522	16	590.237	24.1816
D. sechellia	Gif228.1A:male	10	0.134778	0.00903796	10	310.665	13.5593	37	569.621	21.412
D. sechellia	Gif228.1D:female	9	0.161492	0.014494	9	362.123	10.9662	20	575.758	16.6469
D. sechellia	Gif228.1D:male	12	0.161273	0.00692626	12	343.187	8.4933	14	515.219	18.3397
D. sechellia	sec0248.25:female	9	0.185974	0.0118242	9	387.914	19.6508	22	572.277	28.5202
D. sechellia	sec0248.25:male	6	0.165878	0.00923258	6	363.279	11.2703	15	538.342	35.525
