## Supplementary material for "Characterization of the genetic architecture underlying eye size variation within *Drosophila melanogaster* and *Drosophila simulans*": Table S13

### Sheet: Sheet1
Supplementary Table 12 - Eye size survey ANOVA summaries
ANOVA model : eye area ~ species:strain:sex
Factor	Degrees of freedom	Sum of squares	Mean square	F value	Pr (>F)
eye area ~ species	3	0.23746	0.07915	1020.36	< 2e-16	***
eye area ~ strain	42	0.09122	0.00217	27.999	< 2e-16	***
eye area ~ sex	1	0.06707	0.06707	864.564	< 2e-16	***
eye area ~ species:sex	3	0.00012	4e-05	0.52	0.669
eye area ~ strain:sex	42	0.01287	0.00031	4.046	2.2e-15	***
Residuals	999	0.0775	8e-05
Tukey test for species differences
Species	difference (mm2)	adjusted p-value
D.mel vs. D.mau	-0.0432552	<2.6x10-16
D.sec vs. D.mau	-0.0154419	<2.6x10-16
D.sim vs. D.mau	-0.0192212	<2.6x10-16
D.sec vs. D.mel	0.0278133	<2.6x10-16
D.sim vs. D.mel	0.024034	<2.6x10-16
D.sim vs. D.sec	-0.0037793	0.0190211
ANOVA model : inter-ocular distance ~ species:strain:sex
Factor	Degrees of freedom	Sum of squares	Mean square	F value	Pr (>F)
inter-ocular distance ~ species	3	484482	161494	854.489	< 2e-16	***
inter-ocular distance ~ strain	42	317969	7571	40.058	< 2e-16	***
inter-ocular distance ~ sex	1	264482	264482	1399.41	< 2e-16	***
inter-ocular distance ~ species:sex	3	611	204	1.078	0.357
inter-ocular distance ~ strain:sex	42	16596	395	2.091	7.72e-05	***
Residuals	999	188050	189
Tukey test for species differences
Species	difference (mm2)	adjusted p-value
D.mel vs. D.mau	63.9998	<2.6x10-16
D.sec vs. D.mau	28.109	<2.6x10-16
D.sim vs. D.mau	30.7065	<2.6x10-16
D.sec vs. D.mel	-35.8908	<2.6x10-16
D.sim vs. D.mel	-33.2933	<2.6x10-16
D.sim vs. D.sec	2.59748	0.580129
ANOVA model : tibia 3 length ~ species:strain:sex
Factor	Degrees of freedom	Sum of squares	Mean square	F value	Pr (>F)
tibia 3 length ~ species	3	719113	239704	433.549	< 2e-16	***
tibia 3 length ~ strain	42	2348187	55909	101.122	< 2e-16	***
tibia 3 length ~ sex	1	699097	699097	1264.44	< 2e-16	***
tibia 3 length ~ species:sex	3	4923	1641	2.968	0.0308	*
tibia 3 length ~ strain:sex	42	173071	4121	7.453	<2e-16	***
Residuals	2169	1199216	553
Tukey test for species differences
Species	difference (mm2)	adjusted p-value
D.mel vs. D.mau	24.6179	<2.6x10-16
D.sec vs. D.mau	-33.3244	<2.6x10-16
D.sim vs. D.mau	-7.04384	0.0006995
D.sec vs. D.mel	-57.9423	<2.6x10-16
D.sim vs. D.mel	-31.6618	<2.6x10-16
D.sim vs. D.sec	26.2806	<2.6x10-16
ANOVA model : eye area ~ population*strain*sex (considering ZI-Zambia and RG-Rwanda only)
Factor	Degrees of freedom	Sum of squares	Mean square	F value	Pr (>F)
eye area ~ population	1	0.0187	0.0187	277.681	< 2e-16	***
eye area ~ strain	15	0.018953	0.001264	18.762	< 2e-16	***
eye area ~ sex	1	0.028679	0.028679	425.855	< 2e-16	***
eye area ~ population:sex	1	0.00012	0.00012	1.779	0.183
eye area ~ strain:sex	15	0.004784	0.000319	4.736	1.76e-08	***
Residuals	420	0.028284	6.7e-05
Tukey test for population differences
Population	difference (mm2)	adjusted p-value
Zambia (ZI) vs. Rwanda (RG)	0.0131201	<2.6x10-16
