## Supplementary material for "Characterization of the genetic architecture underlying eye size variation within *Drosophila melanogaster* and *Drosophila simulans*": Table S14

### Sheet: Sheet1
Supplementary Table 13 - Eye, face, tibia length and ommatidia diferences between focal D.mel and D.sim strains
Eye, face and body size differences	Eye area		Inter-ocular distance		3rd tibia lenght
Strain	Mean (mm2)	Standard deviation (mm2)	Mean (µm)	Standard deviation (µm)	Mean (µm)	Standard deviation (µm)
D.mel ZI373 Females	0.165265	0.009284	409	11.7	583	18
D.mel ZI373 Males	0.145613	0.008065	375	9.54	563	16
D.mel RG13N Females	0.153516	0.007215	425	10.2	630	20
D.mel RG13N Males	0.128499	0.006856	384	9.61	584	20.9
D.sim Tana10 Females	0.206559	0.01396	382	10.3	619	27.1
D.sim Tana10 Males	0.18076	0.012499	347	8.27	587	16
D.sim Zom4 Females	0.178909	0.012744	398	12	599	21.8
D.sim Zom4 Males	0.165262	0.010322	372	7.93	581	21.8
t-test for eye and body size differences	difference (µm)	p-value
D.mel ZI373 vs. D.mel R13N Females Eye area	11749	8x10-9	***
D.mel ZI373 vs. D.mel R13N Males Eye area	17114	<2.6x10-16	***
D.mel ZI373 vs. D.mel R13N Females Inter-ocular distance	-16	8.6x10-9	***
D.mel ZI373 vs. D.mel R13N Males Inter-ocular distance	-9	0.0014	**
D.mel ZI373 vs. D.mel R13N Females 3rd tibia length	-47	<2.6x10-16	***
D.mel ZI373 vs. D.mel R13N Females 3rd tibia length	-21	3.6x10-6	***
D.sim Tana10 vs. D.sim Zom4 Females Eye area	0.02765	<2.6x10-16	***
D.sim Tana10 vs. D.sim Zom4 Males Eye area	0.015498	9x10-9	***
D.sim Tana10 vs. D.sim Zom4 Females Inter-ocular distance	-16	1.6x10-14	***
D.sim Tana10 vs. D.sim Zom4 Males Inter-ocular distance	-25	<2.6x10-16	***
D.sim Tana10 vs. D.sim Zom4 Females 3rd tibia lenght	20	2.2x10-5	***
D.sim Tana10 vs. D.sim Zom4 Males 3rd tibia lenght	6	0.14149	ns
Ommatidia number differences	Ommatidia number
Strain (Females)	Mean	Standard Deviation
D.mel ZI373	897	22.1
D.mel RG13N	764	9.43
D.sim Zom4	835	24.5
D.sim Tana10	962	45.1
t-test for ommatidia number differences	difference	p-value
D.mel ZI373 vs D.mel RG13N	133	2.9x10-9	***
D.sim Tana10 vs D.sim Zom4	127	2.9x10-9	***
Ommatidia diameter differences	Ommatidia diameter
Position by strain (Females)	Mean (µm)	Standard Deviation (µm)
D.mel ZI373 posterior-dorsal	16.1	0.378
D.mel ZI373 central	18.2	0.332
D.mel ZI373 anterior-ventral	18.2	0.28
D.mel RG13N posterior-dorsal	17.1	0.212
D.mel RG13N central	18.8	0.371
D.mel RG13N anterior-ventral	19.1	0.439
D.sim Tana10 posterior-dorsal	16	0.188
D.sim Tana10 central	17.5	0.233
D.sim Tana10 anterior-ventral	17.6	0.443
D.sim Zom4 posterior-dorsal	16.4	0.252
D.sim Zom4 central	17.9	0.371
D.sim Zom4 anterior-ventral	19	0.199
t-test for ommatidia diameter differences	difference (µm)	p-value
D.mel ZI373 vs D.mel RG13N posterior-dorsal	-1	9.6x10-9	***
D.mel ZI373 vs D.mel RG13N central	-0.6	5.6x10-5	***
D.mel ZI373 vs D.mel RG13N anterior-ventral	-0.9	1.7x10-7	***
D.sim Tana10 vs D.mel Zom4 posterior-dorsal	-0.4	<2.6x10-16	***
D.sim Tana10 vs D.mel Zom4 central	-0.4	0.01133	*
D.sim Tana10 vs D.mel Zom4 anterior-ventral	-1.4	<2.6x10-16	***
